# Comparative analysis of drug-salt-polymer interactions by experiment and molecular simulation improves biopharmaceutical performance

**DOI:** 10.1101/2022.08.11.503409

**Authors:** Sumit Mukesh, Goutam Mukherjee, Ridhima Singh, Nathan Steenbuck, Carolina Demidova, Prachi Joshi, Abhay T. Sangamwar, Rebecca C. Wade

## Abstract

The propensity of poorly water-soluble drugs to aggregate at supersaturation impedes their bioavailability. The emergence of supersaturated amorphous drug-salt-polymer systems provides a new approach to this problem. However, the effects of polymers on drug-drug interactions in aqueous phase are largely unexplored and it is unclear how to choose an optimal salt-polymer combination for a particular drug. We describe a comparative experimental and computational characterization of amorphous solid dispersions containing the drug celecoxib, and PVP-VA or HPMCAS polymers with or without Na^+^/K^+^ salts. Classical models for drug-polymer interactions fail to identify the best drug-salt-polymer combination. In contrast, more stable drug-polymer interaction energies computed from molecular dynamics simulations correlate with prolonged stability of supersaturated amorphous drug-salt-polymer systems, along with better dissolution and pharmacokinetic profiles. The celecoxib-salt-PVP-VA formulations exhibit excellent biopharmaceutical performance, offering the prospect of less frequent administration and lower doses of this widely used anti-inflammatory, thereby increasing cost-effectiveness, and reducing side-effects.
