## Supplementary material for "Comparative analysis of drug-salt-polymer interactions by experiment and molecular simulation improves biopharmaceutical performance": Data for Fig 6

### Sheet: Crystalline CEL
	Group 1: CELECOXIB pure crystalline drug
	Time (Hr.)	Conc. 1	Conc. 2	Conc. 3	Conc.4	Conc. 5										Caliberation Curve and Equation used for calculation of concentrations
	0	0	0	0	0	0
	0.5	15.0174	7.17262	307.043	12.4619	16.0345
	1	36.4992	6.77836	11.2726	10.2958	25.7184
	1.5	15.2372	10.0606	17.784	23.9227	13.0313
	2	9.14456	26.2738	10.6788	14.8713	16.3139
	4	15.1478	10.6512	63.785	12.4043	8.24546
	6	12.7962	24.9885	26.8494	8.83469	10.8152
	12	8.83721	18.8509	10.8985	10.5678	5.71359
	24	4.00055	12.4065	5.43577	4.26866	11.1911
	48	1.92183	2.98353	2.35173	2.29374	11.695
	Average Conc after removal of outliers highlighted as yellow color
	Time (Hr.)	Conc. 1	Conc. 2	Conc. 3	Conc.4	Conc. 5	Average	Std Dev		Average Conc (Round off)
	0	0	0	0	0	0	0	0		0
	0.5	15.0174	7.17262		12.4619	16.0345	12.6716	3.43128		12.672
	1	36.4992		11.2726	10.2958	25.7184	20.9465	10.8591		20.946
	1.5	15.2372		17.784	23.9227	13.0313	17.4938	4.07499		17.494
	2	9.14456		10.6788	14.8713	16.3139	12.7521	2.93642		12.752
	4	15.1478	10.6512		12.4043	8.24546	11.6122	2.51926		11.612
	6	12.7962			8.83469	10.8152	10.8154	1.6173		10.815
	12	8.83721		10.8985	10.5678	5.71359	9.00428	2.05483		9.004
	24	4.00055		5.43577	4.26866	11.1911	6.22403	2.91808		6.224
	48	1.92183	2.98353	2.35173	2.29374		2.38771	0.381501		2.388

### Sheet: CEL-Na-PVPVA ASSD
Group 2: CEL-Na-PVPVA ASSD
	Time (Hr.)	Conc. 1	Conc. 2	Conc. 3	Conc.4	Conc. 5
	0	0	0	0	0	0
	0.5	70.6254	55.7244	10.6853	24.3946	62.9616
	1	41.7882	34.9625	19.4389	49.5614	89.4378
	1.5	113.288	17.1741	43.6733	60.3034	86.8658
	2	49.5157	62.5661	14.902	63.0745	119.74
	4	81.9119	84.8105	22.2284	102.529	102.617
	6	97.49	105.986	118.478	11.2465	120.431
	12	116.24	103.187	20.2124	129.292	329.5
	24	79.943	58.0377	28.9669	47.938	142.595
	48	14.9566	24.6395	38.0234	20.7867	27.9385
	Average Conc after removal of outliers highlighted as yellow color
	Time (Hr.)	Conc. 1	Conc. 2	Conc. 3	Conc.4	Conc. 5	Average	Std Dev		Average Conc (Round off)
	0	0	0	0	0	0	0	0		0
	0.5	70.6254	55.7244			62.9616	63.1038	7.4515		63.104
	1	41.7882			49.5614	89.4378	60.2625	25.5638		60.262
	1.5	113.288		43.6733	60.3034	86.8658	76.0327	30.5498		76.033
	2		62.5661		63.0745	119.74	81.7936	32.8637		81.794
	4	81.9119	84.8105		102.529	102.617	92.9669	11.1547		92.967
	6	97.49	105.986	118.478		120.431	110.596	10.8301		110.596
	12	116.24	103.187		129.292		116.239	13.0527		116.239
	24		58.0377	28.9669	47.938		44.9809	14.7593		44.981
	48	14.9566	24.6395		20.7867		20.1276	4.87499		20.128

### Sheet: CEL-Na-HPMCAS ASSD
Group 3: CEL-Na-HPMCAS ASSD
Time (Hr.)	Conc. 1	Conc. 2	Conc. 3	Conc.4	Conc. 5
0	0	0	0	0	0
0.5	131.555	55.3603	67.6083	77.6092	743.287
1	47.3823	34.5346	93.8413	77.3988	80.4398
1.5	49.593	32.4338	38.9003	51.6819	92.7617
2	31.5102	38.896	43.7892	71.043	74.4578
4	42.999	40.4196	78.5358	49.4629	40.9316
6	41.6577	26.7006	47.553	50.0349	38.8317
12	36.5533	43.0124	41.4249	30.2915	43.1479
24	75.085	34.7781	19.011	90.5601	20.1439
48	15.1297	41.5814	13.0073	17.0822	12.0441
Average Conc after removal of outliers highlighted as yellow color
Time (Hr.)	Conc. 1	Conc. 2	Conc. 3	Conc.4	Conc. 5	Average	Std Dev		Average Conc (Round off)
0	0	0	0	0	0	0	0		0
0.5		55.3603	67.6083	77.6092		66.8593	11.1434		66.859
1			93.8413	77.3988	80.4398	83.8933	8.74838		83.893
1.5	49.593	32.4338	38.9003	51.6819	92.7617	53.0742	23.5376		53.074
2	31.5102	38.896	43.7892	71.043	74.4578	51.9392	19.5316		51.939
4	42.999	40.4196	78.5358	49.4629	40.9316	50.4698	16.0975		50.469
6	41.6577	26.7006	47.553	50.0349	38.8317	40.9556	9.14017		40.956
12	36.5533	43.0124	41.4249	30.2915	43.1479	38.886	5.49875		38.886
24		34.7781	19.011		20.1439	24.6444	8.79437		24.644
48	15.1297		13.0073	17.0822	12.0441	14.3158	2.25007		14.316

### Sheet: CEL-K-PVPVA ASSD
Group 5 (D) CEL-K-PVPVA ASSD
Time (Hr.)	Conc. 1	Conc. 2	Conc. 3	Conc.4	Conc. 5
0	0	0	0	0	0
0.5	29.0626	35.4814	39.8076	93.7717	49.0011
1	38.1489	55.072	30.4961	87.3863	54.5229
1.5	64.6863	32.2239	132.406	71.6313	52.8576
2	74.2341	60.5172	43.1877	147.654	57.8742
4	77.9342	82.1947	55.7254	105.38	66.9658
6	215.055	97.5504	79.0766	252.921	85.6753
12	242.318	157.569	165.293	181.436	165.587
24	62.1146	78.6756	58.9866	48.2021	46.0815
48	16.6876	15.4041	21.1119	16.7463	34.6901
Average Conc after removal of outliers highlighted as yellow color
Time (Hr.)	Conc. 1	Conc. 2	Conc. 3	Conc.4	Conc. 5	Average	Std Dev		Average Conc (Round off)
0	0	0	0	0	0	0	0		0
0.5	29.0626	35.4814	39.8076		49.0011	38.3382	8.36766		38.338
1	38.1489	55.072	30.4961		54.5229	44.56	12.2292		44.559
1.5	64.6863			71.6313	52.8576	63.0584	9.49218		63.058
2	74.2341	60.5172			57.8742	64.2085	8.78239		64.208
4	77.9342	82.1947	55.7254	105.38	66.9658	77.6401	18.6048		77.64
6		97.5504	79.0766		85.6753	87.4341	9.36166		87.434
12		157.569	165.293	181.436	165.587	167.471	10.0229		167.471
24			58.9866	48.2021	46.0815	51.0901	6.92028		51.09
48	16.6876	15.4041		16.7463		16.2793	0.758565		16.279

### Sheet:  CEL-K-HPMCAS ASSD
Group 6 (E) CEL-K-HPMCAS ASSD
Time (Hr.)	Conc. 1	Conc. 2	Conc. 3	Conc.4	Conc. 5
0	0	0	0	0	0
0.5	37.3842	21.9179	28.6576	33.2309	26.8662
1	30.1988	28.6597	22.8262	30.4285	20.5783
1.5	59.7859	38.4404	35.9404	33.4426	23.4872
2	31.6764	27.8893	22.6513	25.0038	30.0483
4	31.5845	39.2491	21.4556	47.864	36.8061
6	45.7192	47.3934	34.5469	53.4428	47.7816
12	58.6449	61.6985	60.1329	65.109	61.5014
24	22.4038	29.9116	42.7217	64.771	19.454
48	13.7131	10.3962	24.2432	19.7095	8.32121
Average Conc after removal of outliers highlighted as yellow color
Time (Hr.)	Conc. 1	Conc. 2	Conc. 3	Conc.4	Conc. 5	Average	Std Dev		Average Conc (Round off)
0	0	0	0	0	0	0	0		0
0.5		21.9179	28.6576	33.2309	26.8662	27.6682	4.67733		27.668
1	30.1988	28.6597		30.4285		29.7623	0.961783		29.762
1.5		38.4404	35.9404	33.4426		35.9412	2.49889		35.941
2	31.6764	27.8893	22.6513	25.0038	30.0483	27.4538	3.66806		27.454
4	31.5845	39.2491	21.4556	47.864	36.8061	35.3919	9.76149		35.392
6	45.7192	47.3934		53.4428	47.7816	48.5843	3.36035		48.584
12	58.6449	61.6985	60.1329		61.5014	60.4944	1.41602		60.494
24	22.4038	29.9116			19.454	23.9231	5.39182		23.923
48	13.7131	10.3962		19.7095	8.32121	13.035	4.973		13.035

### Sheet: CEL-PVPVA ASD
Group 8 CEL PVPVA ASD
Time (Hr.)	Conc. 1	Conc. 2	Conc. 3	Conc.4	Conc. 5
0	0	0	0	0	0
0.5	67.6599	52.0125	32.274	29.4201	46.6225
1	54.8518	33.202	36.7077	29.0988	55.7001
1.5	85.2084	42.7031	34.1363	47.1257	40.5823
2	41.4798	61.752	51.1256	69.4011	106.819
4	42.8862	43.1747	41.0151	57.9864	39.4334
6	44.4346	52.9743	32.8908	63.6748	38.8195
12	44.357	46.7647	43.2953	34.8572	38.1827
24	37.6253	52.3271	44.445	34.0716	23.514
48	12.0385	11.2974	6.64021	8.98134	3.3008
Average Conc after removal of outliers highlighted as yellow color
Time (Hr.)	Conc. 1	Conc. 2	Conc. 3	Conc.4	Conc. 5	Average	Std Dev		Average Conc (Round off)
0	0	0	0	0	0	0	0		0
0.5			32.274	29.4201	46.6225	36.1055	9.21908		36.105
1	54.8518	33.202	36.7077		55.7001	45.1154	11.8244		45.115
1.5		42.7031		47.1257	40.5823	43.4703	3.33849		43.47
2	41.4798	61.752	51.1256	69.4011		55.9396	12.21		55.939
4	42.8862	43.1747	41.0151	57.9864	39.4334	44.8992	7.47099		44.899
6	44.4346	52.9743	32.8908		38.8195	42.2798	8.54681		42.279
12	44.357	46.7647	43.2953	34.8572	38.1827	41.4914	4.85371		41.491
24	37.6253			34.0716	23.514	31.737	7.33961		31.737
48	12.0385	11.2974	6.64021	8.98134	3.3008	8.45165	3.5727		8.452

### Sheet: CEL-HPMCAS ASD
Group 10 CEL HPMCAS ASD
Time (Hr.)	Conc. 1	Conc. 2	Conc. 3	Conc.4	Conc. 5
0	0	0	0	0	0
0.5	104.759	32.1786	30.3508	62.3098	92.3147
1	37.0434	43.7474	24.7795	72.175	53.7036
1.5	36.6247	34.1982	40.2382	67.7487	68.6174
2	39.6482	37.3776	19.6342	55.2883	55.1852
4	49.4435	268.809	23.9912	42.869	52.9498
6	37.0601	43.7336	57.72	59.7727	98.018
12	53.6901	31.4651	20.7087	89.8074	35.9907
24	44.5029	26.7942	24.0221	27.4362	41.9169
48	15.8953	13.6903	14.6663	14.9215	15.516
Average Conc after removal of outliers highlighted as yellow color
Time (Hr.)	Conc. 1	Conc. 2	Conc. 3	Conc.4	Conc. 5	Average	Std Dev		Average Conc (Round off)
0	0	0	0	0	0	0	0		0
0.5		32.1786	30.3508	62.3098		41.6131	17.9472		41.613
1	37.0434	43.7474		72.175	53.7036	51.6673	15.2894		51.667
1.5	36.6247	34.1982	40.2382	67.7487	68.6174	49.4854	17.206		49.485
2	39.6482	37.3776		55.2883	55.1852	46.8748	9.69997		46.875
4	49.4435			42.869	52.9498	48.4208	5.11765		48.421
6	37.0601	43.7336	57.72	59.7727		49.5716	10.9708		49.572
12	53.6901	31.4651	20.7087		35.9907	35.4636	13.7378		35.464
24		26.7942	24.0221	27.4362		26.0841	1.81441		26.084
48	15.8953	13.6903	14.6663	14.9215	15.516	14.9379	0.848732		14.938

### Sheet: Average PK Data 
Comparison of PK data (n = 5 Animals)
	Crystalline CEL	Std Dev	CEL-Na-PVPVA ASSD	Std Dev	CEL-K-PVPVA ASSD	Std Dev	CEL-PVPVA ASD	Std Dev	CEL-Na-HPMCAS ASSD	Std Dev	CEL-K-HPMCAS ASSD	Std Dev	CEL-HPMCAS ASD	Std Dev
Time (h)	Average Conc (ng/mL)		Average Conc (ng/mL)		Average Conc (ng/mL)		Average Conc (ng/mL)		Average Conc (ng/mL)		Average Conc (ng/mL)		Average Conc (ng/mL)
0	0	0	0	0	0	0	0	0	0	0	0	0	0	0
0.5	12.672	3.431	63.104	7.451	38.338	8.368	36.105	9.219	66.859	11.143	27.668	4.677	41.613	17.947
1	20.946	10.859	60.262	25.564	44.559	12.229	45.115	11.824	83.893	8.748	29.762	0.962	51.667	15.289
1.5	17.494	4.075	76.033	30.549	63.058	9.492	43.47	3.338	53.074	23.538	35.941	3.534	49.485	17.206
2	12.752	2.936	81.794	32.864	64.208	8.782	55.939	12.21	51.939	19.532	27.454	3.668	46.875	9.699
4	11.612	2.519	92.967	11.155	77.64	18.605	44.899	7.471	50.469	16.097	35.392	9.761	48.421	5.118
6	10.815	1.617	110.596	10.83	87.434	9.362	42.279	8.547	40.956	9.14	48.584	3.36	49.572	10.971
12	9.004	2.055	116.239	18.459	167.471	10.023	41.491	4.854	38.886	5.499	60.494	6.526	35.464	13.738
24	6.224	2.918	44.981	14.759	51.09	6.92	31.737	7.339	24.644	8.794	23.923	5.392	26.084	1.814
48	2.388	0.381	20.128	4.875	16.279	0.758	8.452	3.573	14.316	2.25	13.035	4.973	14.938	0.849
	Formulations	Cmax (ng/ml)	Tmax (hours)	AUC	MRT (hours)	T1/2 (hours)
	CEL	20.94	1	374.09	24.09	17.5
	CEL-Na-PVPVA ASSD	116.239 (5.55)	12	3327.569 (8.89)	22.56	14.89
	CEL-Na-HPMCAS ASSD	83.89 (4.00)	1	1878.63 (5.02)	34.488	24.41
	CEL-K-PVPVA ASSD	167.471 (7.99)	12	3519.76 (9.40)	19.26	11.12
	CEL-K-HPMCAS ASSD	60.494 (2.88)	12	1774.5 (4.74)	26.8	17.25
	CEL-PVPVA ASD	55.93 (2.67)	2	1632.67 (1.79)	23.44	15.14
	CEL-HPMCAS ASD	51.66 (2.46)	1	1615.636 (4.36)	27.18	19.11

### Sheet: ANOVA Tabular result
Parameter
Table Analyzed	Data 1
One-way analysis of variance
P value	0.0003
P value summary	***
Are means signif. different? (P < 0.05)	Yes
Number of groups	7
F	5.008
R squared	0.3229
Bartlett's test for equal variances
Bartlett's statistic (corrected)	34.11
P value	< 0.0001
P value summary	***
Do the variances differ signif. (P < 0.05)	Yes
ANOVA Table	SS	df	MS
Treatment (between columns)	21660	6	3610
Residual (within columns)	45410	63	720.7
Total	67060	69
Bonferroni's Multiple Comparison Test	Mean Diff.	t	Significant? P < 0.05?	Summary	95% CI of diff
Crystalline CEL vs CEL-Na-PVPVA ASSD	-56.22	4.683	Yes	***	-94.23 to -18.21
Crystalline CEL vs CEL-K-PVPVA ASSD	-50.62	4.216	Yes	**	-88.63 to -12.60
Crystalline CEL vs CEL-PVPVA ASD	-24.56	2.045	No	ns	-62.57 to 13.45
Crystalline CEL vs CEL-Na-HPMCAS ASSD	-32.11	2.675	No	ns	-70.13 to 5.900
Crystalline CEL vs CEL-K-HPMCAS	-19.83	1.652	No	ns	-57.85 to 18.18
Crystalline CEL vs CEL-HPMCAS ASD	-26.02	2.167	No	ns	-64.03 to 11.99
CEL-Na-PVPVA ASSD vs CEL-K-PVPVA ASSD	5.603	0.4667	No	ns	-32.41 to 43.62
CEL-Na-PVPVA ASSD vs CEL-PVPVA ASD	31.66	2.637	No	ns	-6.351 to 69.67
CEL-Na-PVPVA ASSD vs CEL-Na-HPMCAS ASSD	24.11	2.008	No	ns	-13.91 to 62.12
CEL-Na-PVPVA ASSD vs CEL-K-HPMCAS	36.39	3.031	No	ns	-1.627 to 74.40
CEL-Na-PVPVA ASSD vs CEL-HPMCAS ASD	30.2	2.515	No	ns	-7.814 to 68.21
CEL-K-PVPVA ASSD vs CEL-PVPVA ASD	26.06	2.17	No	ns	-11.95 to 64.07
CEL-K-PVPVA ASSD vs CEL-Na-HPMCAS ASSD	18.5	1.541	No	ns	-19.51 to 56.52
CEL-K-PVPVA ASSD vs CEL-K-HPMCAS	30.78	2.564	No	ns	-7.230 to 68.79
CEL-K-PVPVA ASSD vs CEL-HPMCAS ASD	24.6	2.049	No	ns	-13.42 to 62.61
CEL-PVPVA ASD vs CEL-Na-HPMCAS ASSD	-7.555	0.6293	No	ns	-45.57 to 30.46
CEL-PVPVA ASD vs CEL-K-HPMCAS	4.723	0.3934	No	ns	-33.29 to 42.74
CEL-PVPVA ASD vs CEL-HPMCAS ASD	-1.463	0.1219	No	ns	-39.48 to 36.55
CEL-Na-HPMCAS ASSD vs CEL-K-HPMCAS	12.28	1.023	No	ns	-25.73 to 50.29
CEL-Na-HPMCAS ASSD vs CEL-HPMCAS ASD	6.092	0.5074	No	ns	-31.92 to 44.10
CEL-K-HPMCAS vs CEL-HPMCAS ASD	-6.187	0.5153	No	ns	-44.20 to 31.83

### Sheet: ANOVA Column Statistics
	Crystalline CEL	CEL-Na-PVPVA ASSD	CEL-K-PVPVA ASSD	CEL-PVPVA ASD	CEL-Na-HPMCAS ASSD	CEL-K-HPMCAS ASSD	CEL-HPMCAS ASD
Number of values	10	10	10	10	10	10	10
Minimum	0	0	0	0	0	0	0
25% Percentile	5.265	38.77	32.82	25.92	22.06	21.2	23.3
Median	11.21	69.57	57.07	41.89	45.71	28.72	44.24
75% Percentile	13.94	97.37	80.09	44.95	56.52	39.1	49.51
Maximum	20.95	116.2	167.5	55.94	83.89	60.49	51.67
Mean	10.39	66.61	61.01	34.95	42.5	30.23	36.41
Std. Deviation	6.374	37.31	45.86	17.47	24.73	16.92	17.49
Std. Error	2.016	11.8	14.5	5.525	7.822	5.35	5.53
Lower 95% CI	5.831	39.92	28.2	22.45	24.81	18.12	23.9
Upper 95% CI	14.95	93.3	93.82	47.45	60.2	42.33	48.92
